# Global weight-Ranked cluster-grOWing (GROW): A Cluster-Growing Framework for Robust Functional Coordinate Network Mapping

**DOI:** 10.64898/2026.11.09.765323

**Authors:** Yu Liu, Xinglong Fu, Xin Wang, Xiaotong Wei, Hongchuan Zhang, Haoyang Dong, Yun Luo, Liyuan Lin, Qiqi Dong, Xue Zhang, Zhen Zhao, Jiaqi Liu, Shouhang Zhang, Xinjun Cao, Qianlong Ma, Mingzhen Kou, Hao Ding, Chunshui Yu, Nan Zhang, Yongqiang Zhang, Wen Qin

## Abstract

Coordinate Network Mapping (CNM) has become an important approach for translating scattered neuroimaging findings into circuit-level models of brain disorders such as Alzheimer’s disease (AD). But conventional CNM uses fixed-radius spheres and pools heterogeneous studies without accounting for confounders. We developed Global weight-Ranked cluster-grOWing (GROW), which reconstructs clusters behind reported peaks using cluster information and a reference statistical weight map, without original imaging data. We analyzed data from 521 participants and 69 published studies (82 experiments, 5,555 participants). GROW-CNM was compared with fixed-radius CNM (Fixed-CNM) in spatial fidelity, cross-study convergence, sampling stability, and sensitivity to confounders. At study level, Fixed-CNM corresponded poorly with the reference atrophy-derived functional network in AD (Spearman r = −0.24, overlap = 1.61%), and radius changes did not improve fidelity. In contrast, GROW-CNM recovered cluster morphology and generated maps closer to the reference network (r ≥ 0.85, overlap ≥ 87.30%). GROW-CNM also showed greater cross-study convergence (median peak probability, 0.99 vs. 0.67; z = 27.42, p < 0.001) and was robust to threshold/resampling (z = −169.84, p < 0.001). Fixed-CNM was associated with systematic factors; GROW-CNM was more sensitive to demographic confounders (p < 0.05, TFCE-FWE correction). Systematic confounding was attenuated by GROW-CNM; Fixed-CNM remained susceptible in core regions (p < 0.001). These findings indicate cross-study heterogeneity in coordinate-based AD network maps reflects seed definition and study-level confounders, not biology alone. Combining GROW-based seed reconstruction with confounder-adjusted population modeling may provide a robust framework for mapping disease-related brain networks and prioritizing candidate neuromodulation targets.
