## Supplementary tables for "Global weight-Ranked cluster-grOWing (GROW): A Cluster-Growing Framework for Robust Functional Coordinate Network Mapping"

### Sheet: List of Supplementary Tables
Table No.	Description
Supplementary Table 1	Demographic and clinical characteristics of ADNI samples
Supplementary Table 2	Demographic and clinical characteristics of merge samples
Supplementary Table 3	Coding rules for literature-level confounding variables
Supplementary Table 4	Demographic and methodological variables of included studies (post-imputation)
Supplementary Table 5	Regions of significant atrophy in TMUGH-AD patients compared to normal controls (FWE-corrected, p <0.05)
Supplementary Table 6	Regions of significant atrophy merge-AD patients compared to normal controls (FWE-corrected, p <0.05)
Supplementary Table 7	Significant clusters from single-factor GLM analyses for Fixed-CNM (TFCE-FWE corrected, p < 0.05)
Supplementary Table 8	Significant clusters from single-factor GLM analyses for GROW-CNM (TFCE-FWE corrected, p < 0.05)

### Sheet: Supplementary Table 1
Supplementary Table 1. Demographic and clinical characteristics of ADNI samples
Variable	ADNI-NC	ADNI-AD	ADNI_Statistics	ADNI_p
Age (years)	76.91±6.11	77.20±6.37	z = -0.374	0.708
Gender (Male/Female)	127/88	126/89	χ² = 0.000	1
Education (years)	16.13±2.78	15.99±2.77	z = 0.571	0.568
MMSE	29.03±1.15	19.76±5.76	z = 16.966	< 0.001
Abbreviations: ADNI, Alzheimer's Disease Neuroimaging Initiative;
AD, Alzheimer’s disease; NC, Normal controls.

### Sheet: Supplementary Table 2
Supplementary Table 2. Demographic and clinical characteristics of merge samples
Variable	merge_NC	merge_AD	merge_Statistics	merge_p
Age (years)	75.04±7.24	75.27±8.03	z = -0.631	0.528
Gender (Male/Female)	147/117	137/120	χ² = 0.208	0.648
Education (years)	15.44±3.22	15.15±3.47	z = 0.797	0.419
MMSE	28.79±1.34	19.64±5.66	z = 25.23	<0.001
Abbreviations: AD, Alzheimer’s disease; NC, Normal controls.

### Sheet: Supplementary Table 3
Supplementary Table 3. Coding rules for literature-level confounding variables.
Variables	Code	Exposition
GMV type	1	aGMV
	2	GMD/C
TIV	1	YES
	2	NO
MRI Vendor	1	Siemens
	2	Philips
	3	GE
	4	other
Field Strength	1	< 3T
	2	≥3T
Statistics	1	Parametric test
	2	Non-parametric test
FWHM	1	6mm
	2	8mm
	3	10mm
	4	12mm
Corr	1	Voxel-level multiple comparison correction
	2	Cluster-level multiple comparison correction
	3	TFCE-FWE multiple comparison correction
	4	Uncorrected
Weighted Age		= (AD_n * AD_mean_age + HC_n * HC_mean_age) / (AD_n + HC_n)
Male Ratio		= male/(male + female)
Abbreviations: aGMV, absolute gray matter volume; GMD/C, gray matter density/concentration;
TIV, total intracranial volume; FWHM, full-width at half-maximum;
TFCE, threshold-free cluster enhancement; FWE, family-wise error.

### Sheet: Supplementary Table 4
Supplementary Table 4. Demographic and methodological variables of included studies (post-imputation).
Study	age	male ratio	number(male/female)	education	MMSE	GMV type	TIV	MRI Vendor	FieldStrength	Statistics	FWHM	corr
Agosta_2011_Radiology	72.7053	0.526316	20/18	9.51579	19.5	1	1	1	1	1	2	1
Ahmed_2019_Ann_Clin_Transl_Neurol	61.7114	0.657143	23/12	12.0226	21.01	2	2	2	2	2	2	4
Baez_2023_JAD	73.4181	0.328358	22/45	13.3021	21.01	1	1	4	1	1	3	1
Baron_2001_NeuroImage	69.8	0.428571	15/20	12.0226	22.4	2	2	3	1	1	4	2
Baxter_2006_JAD	75.95	0.6	18/12	15	21.01	2	1	3	1	1	2	4
Beheshti_2016_Magn_Reson_Imaging	74.2	0.458333	62/74	12.0226	22.8	1	2	1	2	1	2	1
Bejanin_2016_Hum_Brain_Mapp	69.26	0.492308	32/33	11.34	21.01	1	1	2	2	1	2	1
Blanc_2016_Alzheimers_Research_&_Therapy	71.005	0.583333	35/25	12.0226	26.9	1	1	2	2	1	2	1
Bozzali_2012_Hum_Brain_Mapp	71.3067	0.488889	22/23	9.49333	17.8	1	1	1	2	1	3	1
Brys_2009_JAD	66.4621	0.241379	7/22	14.2552	24.9	1	1	3	1	1	2	4
Canu_2012_Neurobiol_Aging_1	77.1	0.3125	15/33	7.45	21.2	1	2	2	1	1	2	1
Canu_2012_Neurobiol_Aging_2	62.45	0.277778	10/26	8.5	20.1	1	2	2	1	1	2	1
Caso_2021_Parkinsonism_Relat_Disord	70.4478	0.391304	18/28	9.39565	17.5	1	1	2	2	1	2	1
Chishiki_2020_Cogn_Behav_Neurol_1	64.3279	0.393443	24/37	12.0226	17	2	1	3	1	1	2	2
Chishiki_2020_Cogn_Behav_Neurol_2	72.1553	0.289474	33/81	12.0226	21.2	2	1	3	1	1	2	2
Cui_2022_Brain_Imaging_Behav	56.9386	0.510204	25/24	11.4882	17.28	1	1	3	2	1	2	1
Dashjamts_2011_Acad_Radiol	73.9	0.434783	20/26	12.0226	21.1	2	2	2	2	1	2	4
Dermody_2016_JAD	67.083	0.595745	28/19	13.4681	21.01	1	2	2	2	2	2	3
Di_Paola_2007_J_Neurol	64.85	0.222222	8/28	8.45	16.9	1	2	1	1	1	3	1
Dos_Santos_2011_JAD	69.5242	0.393939	26/40	9.78788	21.4	1	2	1	1	1	3	2
Eggins_2022_Cortex	64.32	0.575	23/17	13.6395	21.01	1	1	3	2	2	2	2
Farrow_2007_Psychiatry_Res	72.7222	0.458333	9/9	12.0226	23	1	1	2	1	1	2	1
Feldmann_2008_Psychiatry_Res	53.5615	0.615385	16/10	12.0226	24.7	2	2	1	1	1	2	1
Frings_2024_Sci_Rep	64.5	0.538462	21/18	14.3667	23	1	1	1	2	1	4	2
Frisch_2013_PloS_One	58.0562	0.46875	15/17	11.4984	21.01	1	1	4	2	1	4	4
Frisoni_2002_J_Neurol_Neurosurg_Psychiatry	71.6364	0.272727	15/40	7.47273	21	2	2	1	1	1	2	1
Fumagalli_2020_Neuroimage_Clin	69.1233	0.355556	16/29	8.40667	19.55	1	1	2	2	1	1	1
Gee_2003__Acad_Radiology	69.65	0.458333	10/14	15.7	21.3	2	2	3	1	1	4	1
Goldberg_2021_Brain_Sci	58.846	0.52	26/24	13.634	21.01	1	2	2	2	2	2	3
Guo_2010_Neurosci_Lett	71.2185	0.444444	12/15	12.0226	18.5	1	1	1	2	1	2	1
Guo_2014_Neurosci_Bull	71.0065	0.370968	23/39	12.0226	19.7	1	1	3	2	1	1	1
Guo_2021_Quant_Imaging_Med_Surg	70.3565	0.257576	51/147	7.6102	17	1	1	2	2	1	2	1
Guo_2023_Quantitative_Imaging_in_Medicine_and_Surgery	75	0.363636	8/14	12.0226	21	2	2	2	2	1	3	4
Hiscox_2020_Brain_Commun	73.3	0.458333	11/13	12.0226	21.01	1	1	1	2	1	2	4
Honea_2009_Alzheimer_Dis_Assoc_Disord	73.8172	0.396552	46/70	15.831	26.2	1	1	1	2	1	3	1
Hornberger_2011_Brain	64.3455	0.606061	20/13	13.3727	26	1	1	2	2	2	2	3
Huang_2018_Scientific_Reports	72.4375	0.3625	29/51	6.5	16.8	1	1	3	1	1	2	1
Irish_2014_PLoS_One	70.1828	0.586207	17/12	12.3655	21.01	1	1	2	2	2	2	3
Jia_2018_Alzheimer_Dis_Assoc_Disord	70.7	0.44	44/56	10.835	16.3	1	1	1	2	1	2	1
Jorge_2021_JAD	65.7859	0.513514	19/18	10.3522	23.1	1	1	1	2	1	2	1
Lagarde_2015_Brain	69.8125	0.34375	11/21	12.5188	24.1	1	1	2	2	1	2	1
Lehmann_2011_Neurobiol_Aging	65.7625	0.3875	31/49	12.0226	18.5	1	1	3	1	1	1	1
Mazere_2008_Neuroimage	76.9	0.3125	5/11	12.0226	23.8	1	1	2	1	1	2	4
Nemoto_2021_J_Neuroimaging	71.3847	0.401869	43/64	12.0226	21.32	1	1	4	1	1	2	2
Ossenkoppele_2015_Brain_1	64.8581	0.656934	90/47	16.3074	22.7	1	1	4	1	1	2	1
Ossenkoppele_2015_Brain_2	64.1741	0.675214	79/38	16.5414	22.5	1	1	4	1	1	2	1
Ossenkoppele_2015_Brain_3	65.4722	0.626374	57/34	16.7844	24.6	1	1	4	1	1	2	1
Ossenkoppele_2015_Brain_4	64.0412	0.641667	77/43	16.5689	22.5	1	1	4	1	1	2	1
Pezzoli_2022_JAD_1	75.565	0.375	18/30	15.895	22.46	1	1	1	2	1	2	2
Pezzoli_2022_JAD_2	75.5	0.375	18/30	15.835	22.88	1	1	1	2	1	2	2
Polat_2012_Curr_Alzheimer_Res	70.75	0.387097	24/38	7.14	19.8	1	1	1	1	1	2	1
Raji_2009_Neurology	78.4244	0.425743	86/116	12.0226	21.01	1	1	3	1	1	3	1
Ramanan_2019_Learn_Mem	70.2	0.37931	22/36	12.05	21.01	1	1	2	2	2	2	3
Ramanan_2020_Cortex	70.7056	0.425926	23/31	12.3278	21.01	1	1	2	2	2	2	3
Rami_2009_Int_J_Geriatr_Psychiatry	75.4224	0.327586	19/39	8.86552	22.3	2	2	3	1	1	3	4
Rami_2012_Int_J_Geriatr_Psychiatry	73.7429	0.458333	26/30	8.6	22.5	1	2	1	2	1	2	2
Remy_2005_NeuroImage	68.5526	0.315789	6/13	13.2158	21.2	1	1	3	1	1	2	4
Roquet_2017_Sci_Rep	70.36	0.38	19/31	12.0226	19.3	1	1	1	2	1	2	3
Saha_2024_Neurosci_Insights	73.7577	0.541667	91/77	12.0226	21.01	1	1	1	2	1	2	1
Schumacher_2019_J_Neurol	76.292	0.74	37/13	12.0226	21.8	1	1	2	2	1	2	2
Serra_2010_JAD	67.4955	0.545455	12/10	12.5	18.2	1	1	1	2	1	4	1
Serra_2014_J_Alzheimers_Dis_1	70.9	0.441176	30/38	9.68235	19	1	1	1	2	1	4	2
Serra_2014_J_Alzheimers_Dis_2	70.0818	0.5	22/22	9.83636	18.3	1	1	1	2	1	4	2
Serra_2014_J_Alzheimers_Dis_3	71.1182	0.477273	21/23	10.4364	19.6	1	1	1	2	1	4	2
Shaw_2021_Brain	65.22	0.470588	40/45	13.34	21.01	1	1	3	2	2	2	1
Shigemoto_2018_Front_Aging_Neurosci	67.4667	0.388889	21/33	12.0226	22	1	2	1	2	1	2	2
Slachevsky_2019_J_Neurol	72.5942	0.354839	22/40	12.3877	20.79	1	1	4	1	2	2	3
Tascone_2017_PLoS_One_1	70.6495	0.15	3/17	4.55	15.14	1	1	3	1	1	2	1
Tascone_2017_PLoS_One_2	71.7192	0.24	6/19	5.438	18.42	1	1	3	1	1	2	1
van_de_Mortel_2021_JAD	75.162	0.472881	279/311	12.0226	23.1	1	1	1	2	1	2	1
Wan_2023_JAD	63.6869	0.474747	47/52	8.1101	23.2	1	1	3	2	1	2	2
Whitwell_2007_Neurobiol_Aging	65.6	0.421053	32/44	13.25	17	1	2	3	1	1	2	1
Wong_2016_JAD_1	65.4816	0.5	25/25	12.44	21.01	1	1	2	2	2	2	4
Wong_2016_JAD_2	64.9503	0.52459	32/29	12.5	21.01	1	1	2	2	2	2	4
Wong_2017_Cortex	66.0464	0.454545	15/18	13.1309	21.01	1	1	2	2	2	2	1
Xiao_2017_Comput_Math_Methods_Med	75.4411	0.464286	52/60	12.0226	22.2	2	2	1	1	1	2	1
Xie_2006_Neurol	71.3138	0.62069	18/11	12.0226	21.1	2	2	3	1	1	2	2
Xiong_2023_Curr_Alzheimer_Res	75.5	0.46875	15/17	12.0226	20.75	1	2	2	2	1	2	4
Yi_2024_Front_Aging_Neurosci_0	76.9339	0.578431	59/43	11.652	21.02	1	2	2	2	2	2	3
Yi_2024_Front_Aging_Neurosci_1	76.1795	0.560976	46/36	11.6968	22.04	1	2	2	2	2	2	3
Yi_2024_Front_Aging_Neurosci_2	76.5464	0.558442	43/34	11.7545	20.79	1	2	2	2	2	2	3
Yi_2024_Front_Aging_Neurosci_3	77.9992	0.616438	45/28	11.5066	20.09	1	2	2	2	2	2	3
Abbreviations: GMV, gray matter volume; TIV, total intracranial volume; FWHM, full-width at half-maximum.

### Sheet: Supplementary Table 5
Supplementary Table 5. Regions of significant atrophy in TMUGH-AD patients compared to normal controls.
Region	MNI			z	k
	X	Y	Z
Amygdala_L	-20	-6	-12	12.83	158699
Precuneus_R	14	-56	30	6.47	22015.1
Parietal_Inf_L	-45	-38	51	6.33	2001.38
Cuneus_R	12	-86	24	5.28	668.25
Frontal_Inf_Oper_R	42	9	36	5.08	195.75
Rectus_R	9	34	-15	5	151.875
Parietal_Inf_L	-40	-51	38	4.95	91.125
Parietal_Sup_R	27	-52	48	4.93	158.625
Frontal_Sup_2_L	-24	-3	50	4.69	118.125
FWE-corrected, p <0.05; Extent threshold = 10 voxels;
k represents the number of significant voxels in the particular cluster (in mm3)
Abreviations: AD: Alzheimer’s disease; TMUGH, Tianjin Medical University General Hospital; FWE, family-wise error;
R: Right hemisphere; L: Left hemisphere.

### Sheet: Supplementary Table 6
Supplementary Table 6. Regions of significant atrophy merge-AD patients compared to normal controls.
Region	MNI			z	k
	X	Y	Z
Hippocampus_L	-14	-18	-14	26.65	777614
Cerebellum_Crus2_R	6	-69	-52	6.16	8589.38
Cerebellum_8_R	36	-40	-44	5.93	300.375
Cerebellum_7b_L	-38	-40	-42	5.82	178.875
Postcentral_R	36	-38	69	5.64	172.125
Cerebellum_Crus2_L	-12	-88	-38	5.26	2281.5
Postcentral_L	-36	-40	66	5.17	104.625
Postcentral_R	63	-3	32	5.06	320.625
Postcentral_L	-60	-6	34	4.7	67.5
FWE-corrected, p <0.05; Extent threshold = 10 voxels;
k represents the number of significant voxels in the particular cluster (in mm3)
Abreviations: AD: Alzheimer’s disease; FWE, family-wise error;
R: Right hemisphere; L: Left hemisphere.

### Sheet: Supplementary Table 7
Supplementary Table 7. Significant clusters from single-factor GLM analyses for Fixed-CNM.
Variable	Region	MNI			t	F	k
		X	Y	Z
Field Strength	Temporal_Mid_L	-48	-82	20	4.5601		52032
Field Strength	Temporal_Inf_R	60	-54	-14	4.4395		55712
Field Strength	Frontal_Sup_Medial_R	4	28	62	-4.3189		112168
GMV Type	Frontal_Inf_Orb_2_L	-34	32	-8	3.9788		4816
GMV Type	Frontal_Mid_2_L	-32	46	-12	4.2855		256
GMV Type	Caudate_L	-14	16	16	3.9563		2448
GMV Type	Caudate_R	10	2	18	3.9581		840
GMV Type	Supp_Motor_Area_L	0	20	62	4.1045		4024
GMV Type	Temporal_Mid_R	50	-74	18	-4.6346		153744
Statistics	Temporal_Inf_R	56	-66	-16	3.7159		2192
Statistics	Parietal_Sup_R	28	-54	64	4.4383		129208
Statistics	Cerebellum_Crus1_L	-38	-84	-28	-4.7653		416
Statistics	Frontal_Sup_Medial_R	12	64	32	-4.3952		109680
MRI vendor	Temporal_Inf_L	-46	4	-46		8.3987	5712
Positive t-values indicate positive association with the factor; negative t-values indicate negative association.
All reported clusters survived TFCE-FWE correction at p < 0.05; k represents the number of significant voxels in the particular cluster (in mm³).
Abbreviations: GLM, General Linear Model; CNM, coordinate network mapping; GMV, gray matter volume; MNI, Montreal Neurological Institute;
FWE, family-wise error; TFCE, threshold-free cluster enhancement.

### Sheet: Supplementary Table 8
Supplementary Table 8. Significant clusters from single-factor GLM analyses for GROW-CNM.
Variable	Region	MNI			t	k
		X	Y	Z
Education	Cerebellum_6_L	-40	-38	-30	3.9943	58856
Education	Right medial temporal lobe	20	12	-32	4.1541	64288
Education	Precentral_R	58	4	44	2.7642	696
MMSE	Fusiform_R	40	-40	-14	3.8176	2160
Male Ratio	Vermis_4_5	2	-60	0	3.9311	32288
Statistics	Frontal_Inf_Tri_L	-26	30	-6	4.3607	5880
Statistics	Calcarine_R	10	-64	16	-4.3024	90144
Statistics	Supp_Motor_Area_L	-14	8	72	-4.8271	1176
Positive t-values indicate positive association with the factor; negative t-values indicate negative association.
All reported clusters survived TFCE-FWE correction at p < 0.05; k represents the number of significant voxels in the particular cluster (in mm³).
Abbreviations: GLM, General Linear Model; CNM, coordinate network mapping; MNI, Montreal Neurological Institute;
GROW: Global weight-Ranked cluster-grOWing; MMSE = Mini-Mental State Examination;
FWE, family-wise error; TFCE, threshold-free cluster enhancement.
